# Systematic real-time profiling of *Salmonella* type III effector translocation provides quantitative resolution of the T3SS-1/T3SS-2 secretion dichotomy

**DOI:** 10.64898/2026.03.06.710167

**Authors:** Veronique Jonckheere, Laure Simoens, Petra Van Damme

## Abstract

Type III secretion systems (T3SSs) enable *Salmonella* to modulate host cell biology by delivering a diverse repertoire of effector proteins. Yet, the temporal dynamics of effector translocation during prolonged infection remain poorly defined. Here, we establish a systematic real-time framework for quantifying effector secretion and translocation by combining endogenous HiBiT-tagging with split NanoLuc-based detection. Using this approach, we monitored the translocation kinetics of all 39 currently annotated type III effectors (T3Es) in *Salmonella enterica* serovar Typhimurium SL1344 over a 24-hour infection of epithelial cells. This comprehensive analysis revealed temporally distinct translocation patterns, widespread mid- and late-stage effector delivery, and a quantitatively resolved functional overlap between T3SS-1 and T3SS-2-mediated secretion than previously appreciated. These findings provide a more refined view of effector deployment throughout infection and illuminate previously overlooked aspects of effector dynamics. Altogether, this work offers a detailed temporal map of effector dynamics during epithelial infection and establishes a scalable strategy for dissecting secretion system function across host-pathogen systems.
