## Supplementary Table S1 for "Systematic real-time profiling of *Salmonella* type III effector translocation provides quantitative resolution of the T3SS-1/T3SS-2 secretion dichotomy"

### Sheet: Table_S1
	Supplemental Table S1
#	T3E	Full name	Alternative gene name(s)	SPI-1 / SPI-2 expression	SPI-1 secretion/translocation	SPI-2 secretion/translocation	SPI-1 / SPI-2 secretion/translocation	SPI-1 translocon	Secretome LB O/N	Genome locus	UniProt Accession	Gene _id/locus	GenBank protein accession	Start codon	Length (AA)	MWavg. (kDa)	MWavg. (incl. HiBiT) (kDa)	Protein description	Biochemical activity (in host)	Secretion outcome C-term tagging	Translocation outcome C-term tagging	C-term Tag used in translocation study	Translocation model(s)	Reference (Cfr. tag) for translocation
1	AvrA	Avirulence gene A		+ / +	Ѵ	Ѵ(*)	AvrA (SPI-1|SPI-2)		Ѵ	Chromosome:3032477-3033382	A0A0H3NF77	SL1344_2845	CBW18943	ATG	301	33.632	34.9	Type III secretion system effector protein-regulator of Salmonella-induced inflammatory response	Acetyltransferase	Successful	Successful	M45	SL1344/Henle-407	PMID: 9275221
2	CigR	Hypothetical inner membrane protein CigR		− / +	-	Ѵ(*)	CigR (−|SPI-2)		-	Chromosome:3982062-3982541	A0A0H3NHH2	SL1344_3727	CBW19819	ATG	159	16.403	17.7	Hypothetical inner membrane protein	Putative adaptor protein	Successful	Successful(*)	CyaA'	14028/J774	PMID: 20974834
3	GogB	Gifsy-one-gene B		+ / +	Ѵ(*)	Ѵ	GogB (SPI-1|SPI-2)		Ѵ	Chromosome:2726744-2728186	A0A0H3NKJ5	SL1344_2546	CBW18646	TTG	480	54.898	56.2	Type III secretion system effector protein	Adaptor protein/modulator	Successful	Successful	HA(2x)	SL1344/HeLa	PMID: 15843015
4	GtgA	Gifsy-two-gene A		+ / +	Ѵ(*)	Ѵ	GtgA (SPI-1|SPI-2)		Ѵ	Chromosome:1070502-1071188	A0A0H3NJU0	SL1344_0965	CBW17061﻿	ATG	228	25.925	27.2	Hypothetical bacteriophage encoded virulence protein	Zinc metalloprotease	Successful	Successful	CyaA'	14028/J774	PMID: 20974834
5	GtgE	Gifsy-two-gene E		+ / +	Ѵ(*)	Ѵ	GtgE (SPI-1|SPI-2)		-	Chromosome:1098888-1099574	A0A0H3N9Y3	SL1344_0995	CBW17091	ATG	228	26.064	27.4	Bacteriophage encoded virulence factor	Cysteine protease	Successful	Successful	CyaA'	14028/J774	PMID: 20974834
6	PipB	Pathogenicity island-encoded protein B		N.D. / +	N.D.	Ѵ	PipB (N.D.|SPI-2)		Ѵ	Chromosome:1132772-1133647	A0A0H3NAE7	SL1344_1027	CBW17123	ATG	291	31.805	33.1	Type III secretion system effector protein, homologous to PipB2, required for colonisation in chicks and for inducing the inflammatory response in the bovine ligated ileal loop model of infection	Putative adaptor protein	N.D.	Successful	HA(2x)	SL1344/HeLa	PMID: 12864852
7	PipB2	Pathogenicity island-encoded protein B2		+ / +	Ѵ	Ѵ	PipB2 (SPI-1|SPI-2)		Ѵ	Chromosome:2949378-2950430	A0A0H3NF08	SL1344_2763	CBW18862	ATG	350	37.274	38.6	Type III secretion system effector protein, contributes to Sif formation	Adaptor protein/modulator	Not succesfull	Successful	HA(2x)	SL1344/HeLa, SL1344/RAW264.7	PMID: 12864852
8	SifA	Salmonella induced filament protein A		N.D. / +	N.D.	Ѵ	SifA (N.D.|SPI-2)		-	Chromosome:1265986-1266996	A0A0H3NFP4	SL1344_1161	CBW17257	ATG	336	38.498	39.8	Type III secretion system effector protein, necessary for Sif formation and maintaining the SCV, has GAP activity	Adaptor protein	Successful? (low levels)	Successful? (low levels)	HA	SL1344/HeLa	PMID: 15843015
9	SifB	Salmonella induced filament protein B		N.D. / +	N.D.	Ѵ	SifB (N.D.|SPI-2)		Ѵ	Chromosome:1649034-1649984	A0A0H3NBT2	SL1344_1532	CBW17627	ATG	316	35.938	37.2	Type III secretion system effector protein	Putative adaptor protein	Successful	Successful	HA	14028s/RAW264.7, 14028s/HEp-2	PMID: 12496192
10	SipA	Salmonella invasion protein A	sspA	+ / −	Ѵ	-	SipA (SPI-1|−)		Ѵ	Chromosome:3047255-3049312	E1WAC6	SL1344_2861	CBW18959	ATG	685	73.942	75.2	Cell invasion protein SipA (Effector protein sipA)	Actin-binder	N/A	Successful	CyaA'	14028s/RAW264.7	PMID: 10861017
11	SipB	Salmonella invasion protein B	sspB	+ / −	Ѵ	-	SipB (SPI-1|−)	Ѵ	Ѵ	Chromosome:3051690-3053471	A0A0H3NF87	SL1344_2864	CBW18962	ATG	593	62.451	63.8	Pathogenicity island 1 type III secretion system effector protein	Translocation pore	Successful	Successful	Strep(2x)-TEV-FLAG(3x) [STF]	14028s/RAW264.7	PMID: 34237247
12	SipC	Salmonella invasion protein C	sspC	+ / −	Ѵ	-	SipC (SPI-1|−)	Ѵ	Ѵ	Chromosome:3050433-3051662	E1WAC8	SL1344_2863	CBW18961	ATG	409	42.983	44.3	Cell invasion protein SipC (Effector protein SipC)	Translocation pore, actin-nucleator	Successful (PMID: 19364838)	N/A	N/A	N/A
13	SlrP	Salmonella leucine-rich repeat protein		+ / +	Ѵ(*)	Ѵ	SlrP (SPI-1|SPI-2)		Ѵ	Chromosome:866199-868496	A0A0H3N9B0	SL1344_0776	CBW16874	ATG	765	86.872	88.2	Type III secretion system effector protein, leucine-rich repeat, acts as a ubiquitin ligase for thioredoxin, also targets the ERdj3 chaperone of mammalian cells	E3 ubiquitin ligase	N/A	Successful	CyaA'	14028s/RAW264.7	PMID: 10861017
14	SopA	Salmonella outer protein A		+ / −	Ѵ	-	SopA (SPI-1|−)		Ѵ	Chromosome:2139285-2141633	A0A0H3NIK3	SL1344_2710	CBW18139	ATG	782	86.783	88.1	Type III secretion system effector protein SopA, required for invasion and bacterial escape from the SCV	E3 ubiquitin ligase	Successful	Successful	FLAG(3x)	14028/HEp-2	PMID: 21241360
15	SopB	Salmonella outer protein B	sigD	+ / −	Ѵ	-	SopB (SPI-1|−)		Ѵ	Chromosome:1134553-1136238	A0A0H3NA16	SL1344_1030	CBW17126	ATG	561	61.935	63.2	Type III secretion system effector protein, activates Cdc42, RhoG, AktA, and chloride secretion through its inositol phosphatase activity, and disrupts tight junctions	Phosphoinositide phosphatase	Successful	Successful	FLAG(3x)	14028/HEp-2	PMID: 21241360
16	SopD	Salmonella outer protein D		+ / +	Ѵ	Ѵ	SopD (SPI-1|SPI-2)		Ѵ	Chromosome:3109160-3110113	A0A0H3NH64	SL1344_1976	CBW19023	ATG	317	36.141	37.4	Type III secretion system effector protein, involved in bacterial invasion, also promotes secretion or accumulation of fluid	GAP and GEF	Successful	Successful	FLAG(3x)	14028/HEp-2	PMID: 21241360
17	SopD2	Salmonella outer protein D2		N.D. / +	N.D.	Ѵ	SopD2 (N.D.|SPI-2)		Ѵ	Chromosome:1010628-1011587	A0A0H3NJM6	SL1344_0909	CBW17005	ATG	319	37.782	39.1	Type III secretion system effector protein	GAP	N/A	Successful	HA(2x)	SL1344/HeLa	PMID: 20664790
18	SopE	Salmonella outer protein E		+ / −	Ѵ	-	SopE (SPI-1|−)		Ѵ	Chromosome:2863004-2863726	A0A0H3NGI8	SL1344_2674	CBW18776	GTG	240	26.636	27.9	Guanine nucleotide exchange factor	GEF	Successful	Successful	FLAG	SJW1103/NIH3T3, SL1344/NIH3T3	PMID: 15522075
19	SopE2	Salmonella outer protein E2		+ / −	Ѵ	-	SopE2 (SPI-1|−)		Ѵ	Chromosome:1909580-1910302	A0A0H3NDT2	SL1344_1784	CBW17878	GTG	240	26.448	27.7	Guanine nucleotide exchange factor	GEF	Successful	Successful	FLAG	SJW1103/NIH3T3, SL1344/NIH3T3	PMID: 15522075
20	SopF	Salmonella outer protein F		+ / −	Ѵ	-	SopF (SPI-1|−)		-	Chromosome:1282936-1284060	A0A0H3NAR7	SL1344_1177	CBW17273	ATG	374	42.268	43.6	Predicted bacteriophage protein	ADP-ribosyltransferase	N/A	Successful	CyaA'	SL1344/HeLa, SL1344/J774A.1	PMID: 31339948
21	SptP	Salmonella protein tyrosine phosphatase		+ / −	Ѵ	-	SptP (SPI-1|−)		Ѵ	Chromosome:3044647-3046278	A0A0H3NR00	SL1344_2783	CBW18956	ATG	543	60.048	61.3	Type III secretion system effector protein, inhibits Cdc42 and Rac1 by its GAP activity MAPK signalling, and IL-8 secretion through its tyrosine phosphatase activity	GAP and tyrosine phosphatase	Successful	Successful	FLAG	SJW1103/NIH3T3, SL1344/NIH3T3	PMID: 15522075
22	SpvB	Salmonella plasmid virulence B		N.D. / +	N.D.	Ѵ(*)	SpvB (N.D.|SPI-2)		-	pSLT_SL1344:63875-65649	A0A0H3NWN7	SL1344_P1_0068	SL1344_P1_0068	ATG	591	65.42	66.7	Mono(ADP-ribosyl)transferase SpvB	ADP-ribosyltransferase	N/A	N/A	N/A	N/A
23	SpvC	Salmonella plasmid virulence C		+ / +	Ѵ	Ѵ	SpvC (SPI-1|SPI-2)		-	pSLT_SL1344:66048-66655	A0A0H3P189	SL1344_P1_0069	SL1344_P1_0069	TTG	202	23.366	24.7	MAPK phosphothreonine lyase	Phosphthreonine-lyase	Successful	Successful	HA(2x)	14028s/J774	PMID: 18284579
24	SpvD	Salmonella plasmid virulence D		+ / +	Ѵ(*)	Ѵ	SpvD (SPI-1|SPI-2)		-	pSLT_SL1344:66917-67566	A0A0H3NYG4	SL1344_P1_0070	SL1344_P1_0070	ATG	216	24.845	26.1	SPI-2 type III secretion system effector, cysteine hydrolase	Cysteine hydrolase	Successful	Successful	CyaA'	14028/J774	PMID: 20974834
25	SrfJ	SsrB regulated factor J		+ / +	Ѵ	Ѵ(*)	SrfJ (SPI-1|SPI-2)		-	Chromosome:4689596-4690939	A0A0H3NPQ1	SL1344_4358	CBW20445	ATG	447	50.865	52.2	Avirulence factor, a gylcoside hydrolase family enzyme	Putative glycosidase	Successful (PMID: 22661691)	N/A for full length SrfJ	N/A	N/A
26	SseF	Salmonella secreted effector F		N.D. / +	N.D.	Ѵ	SseF (N.D.|SPI-2)		-	Chromosome:1444827-1445609	A0A0H3NG92	SL1344_1338	CBW17434	ATG	260	26.726	28	Type III secretion system effector protein, regulates and maintains the SCV	Transmembrane protein/adaptor	Successful	Successful	M45	NCTC 12023/HeLa	PMID: 15086785
27	SseG	Salmonella secreted effector G		N.D. / +	N.D.	Ѵ	SseG (N.D.|SPI-2)		-	Chromosome:1445606-1446295	A0A0H3NB75	SL1344_1339	CBW17435	ATG	229	24.368	25.7	Type III secretion system effector protein, modulates the positioning of the SCV	Transmembrane protein/adaptor	Successful	Successful	M45	NCTC 12023/HeLa	PMID: 15086785
28	SseI	Salmonella secreted effector I	srfH, gtgB	− / +	-	Ѵ	SseI (−|SPI-2)		-	Chromosome:1096293-1097261	A0A0H3NJW3	SL1344_0991	CBW17087	ATG	322	36.831	38.1	Type III secretion system effector protein, contributes to host cell dissemination	Cysteine deamidase	N/A	Successful	CyaA'	14028s/RAW264.7	PMID: 10861017
29	SseJ	Salmonella secreted effector J		− / +	-	Ѵ	SseJ (−|SPI-2)		Ѵ	Chromosome:1678146-1679372	A0A0H3NGY5	SL1344_1561	CBW17656	ATG	408	46.077	47.4	Type III secretion system effector protein (SseJ), antagonises the activity of SifA	Acyltransferase	Successful	Successful	HA	14028s/RAW264.7, 14028s/HEp-2	PMID: 12496192
30	SseK1	Salmonella secreted effector K1		+ / +	Ѵ(*)	Ѵ	SseK1 (SPI-1|SPI-2)		-	Chromosome:4396681-4397691	A0A0H3NK84	SL1344_4096	CBW20184	ATG	336	38.836	40.1	Type III secretion system effector protein	Glycosyltransferase	Successful	Successful	HA(2x)	SL1344/HeLa	PMID: 15322005
31	SseK2	Salmonella secreted effector K2		N.D. / +	N.D.	Ѵ	SseK2 (N.D.|SPI-2)		-	Chromosome:2229212-2230258	A0A0H3NIW0	SL1344_2113	CBW18209	ATG	348	39.566	40.9	Type III secretion system effector protein	Putative glycosyltransferase	Successful? (low levels)	Successful? (low levels)	HA(2x)	SL1344/HeLa	PMID: 15322005
32	SseK3	Salmonella secreted effector K3		N.D. / +	N.D.	Ѵ	SseK3 (N.D.|SPI-2)		-	Chromosome:2040503-2041510	A0A0H3NMP8	SL1344_1928	CBW18025	ATG	335	37.89	39.2	Type III secretion system effector protein, arginine glycosyltransferase	Glycosyltransferase	Successful	Successful	HA(2x)	SL1344/HeLa	PMID: 21445262
33	SseL	Salmonella secreted effector L		N.D. / +	N.D.	Ѵ	SseL (N.D.|SPI-2)		Ѵ	Chromosome:2392511-2393464	A0A0H3NDL6	SL1344_2256	CBW18358	GTG	317	35.513	36.8	Type III secretion system effector protein, deubiquitinase	Deubiquitinase	Successful	Successful	HA(2x)	SL1344/HeLa	PMID: 17158898
34	SseM	Salmonella secreted effector M		− / +	-	Ѵ	SseM (−|SPI-2)		Ѵ	Chromosome:2949182-2948871	-	-	-	ATG	103	11.306	12.6	-	Adaptor protein/modulator	N/A	N/A	N/A	N/A
35	SspH2	Salmonella secreted protein H2		− / +	-	Ѵ	SspH2 (−|SPI-2)		-	Chromosome:2338601-2340967	A0A0H3NF38	SL1344_2217	CBW18313	ATG	788	87.223	88.5	Type III secretion system effector protein, E3 Ubiquitin ligase	E3 ubiquitin ligase	N/A	Successful	CyaA'	14028s/RAW264.7	PMID: 10861017
36	SteA	Salmonella translocated effector A		+ / +	Ѵ	Ѵ	SteA (SPI-1|SPI-2)		Ѵ	Chromosome:1626357-1626989	A0A0H3NLE3	SL1344_2570	CBW17608	ATG	210	23.618	24.9	Type III secretion system effector protein	Putative phosphoinositide phosphatase	N/A	Successful	CyaA'	14028s/RAW264.7, 14028s/HEp-2	PMID: 22046414
37	SteB	Salmonella translocated effector B		+ / +	Ѵ	Ѵ	SteB (SPI-1|SPI-2)		Ѵ	Chromosome:1676474-1676875	A0A0H3ND91	SL1344_1559	CBW17654	ATG	133	14.389	15.7	Type III secretion system effector protein	Putative acetyltransferase	N/A	Successful	CyaA'	14028/J774	PMID: 16177297
38	SteC	Salmonella translocated effector C		− / +	-	Ѵ	SteC (−|SPI-2)		Ѵ	Chromosome:1747010-1748383	A0A0H3NH61	SL1344_1628	CBW17723	ATG	457	52.302	53.6	Type III secretion system effector protein, has kinase activity and aids formation of F-actin meshwork	Kinase	Successful	Successful	HA(2x)	12023/HeLa	PMID: 17645553
39	SteD	Salmonella translocated effector D		− / +	-	Ѵ	SteD (−|SPI-2)		-	Chromosome:2230832-2231167	A0A0H3NND4	SL1344_2115	CBW18211	ATG	111	11.266	12.6	Hypothetical membrane protein	Adaptor protein/modulator	Successful	Successful	CyaA'	14028/J774	PMID: 20974834
