## Supplementary Table S2 for "Systematic real-time profiling of *Salmonella* type III effector translocation provides quantitative resolution of the T3SS-1/T3SS-2 secretion dichotomy"

### Sheet: Table_S2
	Supplemental Table S2
#	Effector	Genotype/Description	Strain# (Background: WT SL1344 (PVD0001))	Strain# (background: SL1344 Ptet::gfp (PVD0002))	Strain# (background: SL1344 ΔinvA::cat (PVD0316))	Strain# (background: SL1344 ΔssaV::cat (PVD0317))	Helper Plasmid
1	AvrA	avrA::avrA-HiBiT FRT-aphT-FRT	PVD0187	PVD0255	PVD0364	PVD0365	pDL17
2	CigR	cigR::cigR-HiBiT aphT	PVD0030	PVD0045	PVD0340	PVD0341	pKD46
3	GogB	gogB::gogB-HiBiT FRT-aphT-FRT	PVD0297	PVD0298	PVD0418	PVD0419	pDL17
4	GtgA	gtgA::gtgA-HiBiT FRT-aphT-FRT	PVD0286	PVD0313	PVD0412	PVD0413	pDL17
5	GtgE	gtgE::gtgE-HiBiT FRT-aphT-FRT	PVD0245	PVD0246	PVD0388	PVD0389	pDL17
6	PipB	pipB::pipB-HiBiT FRT-aphT-FRT	PVD0161	PVD0251	PVD0356	PVD0357	pDL17
7	PipB2	pipB2::pipB2-HiBiT aphT	PVD0025	PVD0040	PVD0332	PVD0333	pKD46
8	SifA	sifA::sifA-HiBiT FRT-aphT-FRT	PVD0284	PVD0285 / PVD0312	PVD0410	PVD0411	pDL17
9	SifB	sifB::sifB-HiBiT aphT	PVD0026	PVD0041	PVD0334	PVD0335	pKD46
10	SipA	sipA::sipA-HiBiT FRT-aphT-FRT	PVD0328	PVD0526	—	PVD0545	pDL17
11	SipB	sipB::sipB-HiBiT FRT-aphT-FRT	PVD0183	PVD0252	PVD0358	PVD0359	pDL17
12	SipC	sipC::sipC-HiBiT aphT	PVD0028	PVD0043	PVD0336	PVD0337	pKD46
13	SlrP	slrP::slrP-HiBiT FRT-aphT-FRT	PVD0184	PVD0253	PVD0360	PVD0361	pDL17
14	SopA	sopA::sopA-HiBiT aphT	PVD0032	PVD0047	PVD0344	PVD0345	pKD46
15	SopB	sopB::sopB-HiBiT aphT	PVD0024	PVD0039	PVD0330	PVD0331	pKD46
16	SopD	sopD::sopD-HiBiT FRT-aphT-FRT	PVD0185	PVD0254	PVD0362	PVD0363	pDL17
17	SopD2	sopD2::sopD2-HiBiT FRT-aphT-FRT	PVD0276	PVD0299	PVD0400	PVD0401	pDL17
18	SopE	sopE::sopE-HiBiT FRT-aphT-FRT	PVD0266	PVD0267	PVD0390	PVD0391	pDL17
19	SopE2	sopE2::sopE2-HiBiT aphT	PVD0033	PVD0048	PVD0346	PVD0347	pKD46
20	SopF	sopF::sopF-HiBiT FRT-aphT-FRT	PVD0277	PVD0278	PVD0402	PVD0403	pDL17
21	SptP	sptP::sptP-HiBiT FRT-aphT-FRT	PVD0034	PVD0049	PVD0348	PVD0349	pKD46
22	SpvB	spvB::spvB-HiBiT FRT-aphT-FRT	PVD0425	PVD0527	—	PVD0546	pDL17
23	SpvC	spvC::spvC-HiBiT FRT-aphT-FRT	PVD0426	PVD0528	—	PVD0547	pDL17
24	SpvD	spvD::spvD-HiBiT FRT-aphT-FRT	PVD0427	PVD0529	—	PVD0548	pDL17
25	SrfJ	srfJ::srfJ-HiBiT FRT-aphT-FRT	PVD0279	PVD0280	PVD0404	PVD0405	pDL17
26	SseF	sseF::sseF-HiBiT FRT-aphT-FRT	PVD0196	PVD0257	PVD0368	PVD0369	pDL17
27	SseG	sseG::sseG-HiBiT FRT-aphT-FRT	PVD0197	PVD0258	PVD0370	PVD0371	pDL17
28	SseI	sseI::sseI-HiBiT FRT-aphT-FRT	PVD0198	PVD0259	PVD0372	PVD0373	pDL17
29	SseJ	sseJ::sseJ-HiBiT FRT-aphT-FRT	PVD0274	PVD0275	PVD0398	PVD0399	pDL17
30	SseK1	sseK1::sseK1-HiBiT FRT-aphT-FRT	PVD0082	PVD0248	PVD0350	PVD0351	pKD46
31	SseK2	sseK2::sseK2-HiBiT FRT-aphT-FRT	PVD0199	PVD0260	PVD0374	PVD0375	pDL17
32	SseK3	sseK3::sseK3-HiBiT FRT-aphT-FRT	PVD0288	PVD0289	PVD0414	PVD0415	pDL17
33	SseL	sseL::sseL-HiBiT FRT-aphT-FRT	PVD0153	PVD0249	PVD0352	PVD0353	pORTMAGE-2
34	SseM	sseM::sseM-HiBiT aphT	PVD0031	PVD0046	PVD0342	PVD0343	pKD46
35	SspH2	sspH2::sspH2-HiBiT FRT-aphT-FRT	PVD0200	PVD0261	PVD0376	PVD0377	pDL17
36	SteA	steA::steA-HiBiT aphT	PVD0029	PVD0044	PVD0338	PVD0339	pKD46
37	SteB	steB::steB-HiBiT FRT-aphT-FRT	PVD0201	PVD0311	PVD0378	PVD0379	pDL17
38	SteC	steC::steC-HiBiT FRT-aphT-FRT	PVD0202	PVD0263	PVD0380	PVD0381	pDL17
39	SteD	steD::steD-HiBiT FRT-aphT-FRT	PVD0283	PVD0271	PVD0408	PVD0409	pDL17
