## Supplementary Table S3 for "Systematic real-time profiling of *Salmonella* type III effector translocation provides quantitative resolution of the T3SS-1/T3SS-2 secretion dichotomy"

### Sheet: Table_S3
	Supplemental Table S3
	Strain name	Genotype/Description	Strain#	Targeted Gene Locus	Helper Plasmid	Reference
	WT SL1344	SL1344 hisG46	PVD0001	—	—	[1]
	SL1344 GFP+	SL1344 Ptet::gfp cat	JVS-3858 (PVD0002)	putPA [2]	—	JVS-3858 [3]
	SL1344 ΔinvA	SL1344 ΔinvA FRT-cat-FRT	PVD0316	invA (Chr:3,060,976-3,063,033)	pKD46	This study
	SL1344 ΔssaV	SL1344 ΔssaV FRT-cat-FRT	PVD0317	ssaV (Chr:1,450,508-1,452,553)	pKD46	This study
	SL1344 GFP+ ΔinvA	SL1344 Ptet::gfp cat ΔinvA FRT-aphT-FRT	PVD0315	invA (Chr:3,060,976-3,063,033)	pKD46	This study
	SL1344 GFP+ ΔssaV	SL1344 Ptet::gfp cat ΔssaV FRT-aphT-FRT	PVD0314	ssaV (Chr:1,450,508-1,452,553)	pKD46	This study
	SL1344 GFP+ ΔsifA (tko)	SL1344 Ptet::gfp cat sifA::sifA (g. 26T>A; 27T>G; 29T>G; 31A>T)	PVD0319	sifA (Chr:1,265,986-1,266,996)	pORTMAGE-2	This study
	References
[1]	Hoiseth, S. K. & Stocker, B. A. D. Aromatic-dependent Salmonella Typhimurium are non-virulent and effective as live vaccines. Nature 291, 238–239 (1981).
[2]	Hautefort, I., Proença, M. J. & Hinton, J. C. D. Single-Copy Green Fluorescent Protein Gene Fusions Allow Accurate Measurement of Salmonella Gene Expression In Vitro and during Infection of Mammalian Cells. Appl Environ Microbiol 69, 7480–7491 (2003).
[3]	Papenfort, K. et al. Specific and pleiotropic patterns of mRNA regulation by ArcZ, a conserved, Hfq-aependent small RNA. Mol Microbiol 74, 139–158 (2009).
