## Supplementary Table S4 for "Systematic real-time profiling of *Salmonella* type III effector translocation provides quantitative resolution of the T3SS-1/T3SS-2 secretion dichotomy"

### Sheet: Table_S4
	Supplemental Table S4
	Oligo Name	Primer Type	Targeted Gene Locus	Intended Genomic Modification	Primer Sequence (5’-3’)	Length (nt.)
	oPVDL1436	FW	avrA	avrA::avrA-HiBiT	TATCCGCTCATAAAAAAAGGATAGCTGAATATAAGTCTTTACTTAAACCGGTGAGCGGCTGGCGGCTGTTCAAGAAGATTAGCTAAgtgtaggctggagctgcttc	106
	oPVDL1437	REV			GTCTTATGGCGCTGGAAGGATTTCCTCTGGCAGGCAACCTTATAATTTCAcatatgaatatcctccttag	70
	oPVDL1546	FWseq			TGAATATGTGGAGGCCAATCCGG	23
	oPVDL1547	REVseq			TTGCCATCGTGTTTATTGCGGC	22
	oPVDL1077	FW	cigR	cigR::cigR-HiBiT	TCGCGCTCAGTACCGCGGTGGTCACGGCGATTATTAATGGCGTATTTGATGTGAGCGGCTGGCGGCTGTTCAAGAAGATTAGCTAAccggaattgccagctggggcgc	108
	oPVDL1078	REV			CTGTCCGTGTCCAAACTGGCTGCGCCAATAACGCCTGGTGGGATAGGCTCtcagaagaactcgtcaagaagg	72
	oPVDL1213	FWseq			GGCAGTGAATTTAGGGCTGACGGG	24
	oPVDL1214	REVseq			ACGCCCTGAAGAGGCTAAATAGC	23
	oPVDL1438	FW	gogB	gogB::gogB-HiBiT	TTTTTTCATTAGTTGGTTGGGATAAATATAAGCCTAAAAATAGAAATCGTGTGAGCGGCTGGCGGCTGTTCAAGAAGATTAGCTGAgtgtaggctggagctgcttc	106
	oPVDL2626	REV			CAATAGGGCTGCTCTATATATAAATATATTAATTGCATATTTTTTTAAAGcatatgaatatcctccttag	70
	oPVDL1548	FWseq			ACAGCACATGAGCTAAGATGGGT	23
	oPVDL1549	REVseq			TGCTCAGCATAGTTCACACTTCACT	25
	oPVDL2531	FW	gtgA	gtgA::gtgA-HiBiT	AAGAGATGGGTCACACATCACCACCAAGAATCGCCTACGAATTTAGTAATGTGAGCGGCTGGCGGCTGTTCAAGAAGATTAGCTGAgtgtaggctggagctgcttc	106
	oPVDL2532	REV			ACTGGTTACTGTGTTGTAGCATCGTGGGATTTTGCATTTTTTGATGAGTGcatatgaatatcctccttag	70
	oPVDL2610	FWseq			GAAGGCAGAAAAGTGATTGCCC	22
	oPVDL2611	REVseq			TTGGCAGGGCTCGCTATTATTC	22
	oPVDL1440	FW	gtgE	gtgE::gtgE-HiBiT	AGCCAAAACCTTTACACTCCTCCTCCTGGAAAGACTGGTGTACCATTTTAGTGAGCGGCTGGCGGCTGTTCAAGAAGATTAGCTGAgtgtaggctggagctgcttc	106
	oPVDL2325	REV			CCATGTTGGCGGTAGCCTGAATAATTATCTTGGTAAAGGTTAACTATCATcatatgaatatcctccttag	70
	oPVDL1550	FWseq			ACCTCACCTGAATGGCAATCAA	22
	oPVDL1551	REVseq			TTTCACCCCATAGCTTCCCCGT	22
	oPVDL1140	FW	invA	ΔinvA	GTCGTACTATTGAAAAGCTGTCTTAATTTAATATTAACAGGATACCTATAgtgtaggctggagctgcttc	70
	oPVDL1141	REV			TAATTCAGCGATATCCAAATGTTGCATAGATCTTTTCCTTAATTAAGCCCcatatgaatatcctccttag	70
	oPVDL1219	FWseq			AGAACATGCATCCTTTTTGCAGA	23
	oPVDL1220	REVseq			AGCACCCAATTGCGCCCAGATC	22
	oPVDL1446	FW	pipB	pipB::pipB-HiBiT	CTCCACTCCCGGATTACAATGATAGAACTCTTTTCCCCCATCCGATATTTGTGAGCGGCTGGCGGCTGTTCAAGAAGATTAGCTAGgtgtaggctggagctgcttc	106
	oPVDL1447	REV			AGGGGGCCTCTGTTTGAATACTTCTTGTTTATAAAATCCCTTTATCTCGAcatatgaatatcctccttag	70
	oPVDL1556	FWseq			CGGCTCAGACTTAACTGACACCAAA	25
	oPVDL1557	REVseq			AGTTAATGTGCCACATACAGGTAAC	25
	oPVDL1049	FW	pipB2	pipB2::pipB2-HiBiT	TGTCTACAAGCACACAAACACTCTTTAACGAATTTTATAGTGAAAATATTGTGAGCGGCTGGCGGCTGTTCAAGAAGATTAGCTAGccggaattgccagctggggcgc	108
	oPVDL1050	REV			CAGATTGTTATTCTTACATTGCTTTTATTTCAGATTTACGTCAAAAAGGGtcagaagaactcgtcaagaagg	72
	oPVDL1059	FWseq			GCGAAAGGCGAGTTTCATTTCTAC	24
	oPVDL1060	REVseq			TCAAACAATTCGCTTTAGTTGG	22
	oPVDL1428	FWseq	putPA	Ptet::gfp	GGCCAGCAGGGTTTCGTGTGTT	22
	oPVDL2929	REVseq			TCTCCAGGTTGCACTCTCTCACA	23
	oPVDL1500	FW	sifA	sifA::sifA-HiBiT	CGCTACACGTTCGCTCAGAACAACAAAGCGGCTGTTTATGTTGTTTTTTAGTGAGCGGCTGGCGGCTGTTCAAGAAGATTAGCTAAgtgtaggctggagctgcttc	106
	oPVDL1501	REV			AGTACGTGAGTAAACCCTGAACGTGACGTCTGAGAAAGCGTCGTCTGATTcatatgaatatcctccttag	70
	oPVDL1610	FWseq			CCCAGCACCAGCCAAAGTATGTTAGC	26
	oPVDL1611	REVseq			CCAGGAAGAAGCAAGCTGCCG	21
	oPVDL2752	OMAR oligo	sifA	sifA::sifA (g. 26T>A; 27T>G; 29T>G; 31A>T)	GTATAAGTGAGATTAATATGCCGATTACTATAGGGAATGGTTagTgAtAAAGTGAAATCCTTACCAACTCCCCAAGGAATACGAAAGAAG	90
	oPVDL1051	FW	sifB	sifB::sifB-HiBiT	ATTTATCTTCACTCGTTGAAACAACAAAAAATGAGGCTCATCACCAGAGTGTGAGCGGCTGGCGGCTGTTCAAGAAGATTAGCTGAccggaattgccagctggggcgc	108
	oPVDL1052	REV			TGGTTTTGGTATTGCCAGGGGATTGTAAATCCATACTATTTATGGTGTGAtcagaagaactcgtcaagaagg	72
	oPVDL1061	FWseq			GAATATGCTGGAAGAAAGTTCCTC	24
	oPVDL1062	REVseq			AAATAACGAGCCAATTCGTTCC	22
	oPVDL1448	FW	sipA	sipA::sipA-HiBiT	CTGGCGTGGATCGGGTTATTACTACCGTTGATGGCTTGCACATGCAGCGTGTGAGCGGCTGGCGGCTGTTCAAGAAGATTAGCTAAgtgtaggctggagctgcttc	106
	oPVDL1449	REV			TTTTTGACTCTTGCTTCAATATCCATATTCATCGCATCTTTCCCGGTTAAcatatgaatatcctccttag	70
	oPVLD1558	FWseq			TGCACTGCAGTTTGCCAGAGAGG	23
	oPVDL2585	REVseq			TGTCAAACTCCTCACTAAGACCA	23
	oPVDL1450	FW	sipB	sipB::sipB-HiBiT	TACAGCAAAATGCGGATGCTTCGCGTTTTATTCTGCGCCAGAGTCGCGCAGTGAGCGGCTGGCGGCTGTTCAAGAAGATTAGCTAAgtgtaggctggagctgcttc	106
	oPVDL1451	REV			ATTCCCACATTACTAATTAACATATTTTTCTCCCTTTATTTTGGCAGTTTcatatgaatatcctccttag	70
	oPVLD1560	FWseq			ATGCTCGCCCGTTTTGCCATGG	22
	oPVDL1561	REVseq			CAGGCGCGCTCAGTGTAGGAC	21
	oPVDL1067	FW	sipC	sipC::sipC-HiBiT	ACCAGTCGAAAGCATCCGCACTCGCTGCTATCGCAGGCAATATTCGCGCTGTGAGCGGCTGGCGGCTGTTCAAGAAGATTAGCTAAccggaattgccagctggggcgc	108
	oPVDL1068	REV			AGGAGCGCGATTAAATCACACCCATGATGGCGTATAGATGACCTTTCAGAtcagaagaactcgtcaagaagg	72
	oPVDL1093	FWseq			GCTACTCAGGAACGTTCCGAGC	22
	oPVDL1094	REVseq			GATGTTCTGTGGTAGACGGTAC	22
	oPVDL1454	FW	slrP	slrP::slrP-HiBiT	ATATATTGCTGAAAAAAGAGGTGAGCTCGCTCATGAGCGCCTACTGGCGAGTGAGCGGCTGGCGGCTGTTCAAGAAGATTAGCTAGgtgtaggctggagctgcttc	106
	oPVDL1455	REV			ACACCGAAGGGTAAACAGGCTCTCTCCCTCTTCTGATAAACTGCGTTCAGcatatgaatatcctccttag	70
	oPVDL1564	FWseq			TAGCAGACGACTCTGACGCAG	21
	oPVDL1565	REVseq			CCCCTATCGCCACGATCGTCAG	22
	oPVDL1069	FW	sopA	sopA::sopA-HiBiT	GAAAATATTTCCCGAGTGTTCTGTCATCCATCCTGCCACTGGCCTGGGCGGTGAGCGGCTGGCGGCTGTTCAAGAAGATTAGCTAGccggaattgccagctggggcgc	108
	oPVDL1070	REV			CAGAGGGACACAACGCTGTGTCCCTTAATTCCATGCGGGTTGAGGCTGGAtcagaagaactcgtcaagaagg	72
	oPVDL1095	FWseq			CTATGCGGAGGCGCTGATGCAG	22
	oPVDL1096	REVseq			TATGGTAAACCATATTCCGGTC	22
	oPVDL1053 oPVDL1055	FW	sopB	sopB::sopB-HiBiT	ATGAAAATATTTGGCAGTCAGTAAAAGGCATTTCTTCATTAATCACATCTGTGAGCGGCTGGCGGCTGTTCAAGAAGATTAGCTGAccggaattgccagctggggcgc	108
	oPVDL1054 oPVDL1056 oPVDL1143 oPVDL3261	REV			ACGCGTCATATAAACGATTTAATAGACTTTCCATATAGTTACCTCAAGACtcagaagaactcgtcaagaagg	72
	oPVDL1063	FWseq			GTATTACTGAATAGCGGTAACCTG	24
	oPVDL1064	REVseq			TCCCATCATCAATGATAAGCAGTG	24
	oPVDL1456	FW	sopD	sopD::sopD-HiBiT	GTTCTTTGCACATTGGTAAAGATGGGTGCAGTCGTAATATATTACTGACAGTGAGCGGCTGGCGGCTGTTCAAGAAGATTAGCTAAgtgtaggctggagctgcttc	106
	oPVDL1457	REV			AAAATCCGGCAGGCAGCCGGATTTTAAATTGGTTATATTACTGACTATCTcatatgaatatcctccttag	70
	oPVDL1566	FWseq			CATAGCTATTCACCGTTTTCAGAG	24
	oPVDL1567	REVseq			ACACGCTTCTTCGGGCTGAAGC	22
	oPVDL1458	FW	sopD2	sopD2::sopD2-HiBiT	ATAACACTTTATTTATAAGTGAAAAGTCGAGTTGTCGCAATATGCTTATAGTGAGCGGCTGGCGGCTGTTCAAGAAGATTAGCTAAgtgtaggctggagctgcttc	106
	oPVDL1459	REV			AAAAGCGTACAAAAAAGGCTCCATATCAGTGGGGCCTTTTTAATGACTTTcatatgaatatcctccttag	70
	oPVDL1568	FWseq			ACTAACACCATGCTGTTTTCTGATG	25
	oPVDL1569	REVseq			CCCTGACGAAAGAACAGCAGCAGG	24
	oPVDL1460	FW	sopE	sopE::sopE-HiBiT	TCCAACTGATACTAGAAAACATTGCTAATAAATATATACAAAACACTCCCGTGAGCGGCTGGCGGCTGTTCAAGAAGATTAGCTGAgtgtaggctggagctgcttc	106
	oPVDL1461	REV			GTTCATATTAATCAGGAAGAGGCTCCGCATATTTTTTGGTTTTTCAGTGTcatatgaatatcctccttag	70
	oPVDL2586	FWseq			TAACTCCGTTGATTTCATCAGC	22
	oPVDL2587	REVseq			GATACAGCTAACCCAGACTGGC	22
	oPVDL1071	FW	sopE2	sopE2::sopE2-HiBiT	TTCAGTTAACTATAGAAAATATTGCGAATAAGTATCTTCAGAATGCCTCCGTGAGCGGCTGGCGGCTGTTCAAGAAGATTAGCTGAccggaattgccagctggggcgc	108
	oPVDL1072	REV			AAATCTGCTATTAATTCATATGGTTAATAGCAGTATTGTATTTACTACCAtcagaagaactcgtcaagaagg	72
	oPVDL1097	FWseq			GCTTCCGCGAGTATTAAATATC	22
	oPVDL1098	REVseq			CATAGACTTAACAACACGCAGCG	23
	oPVDL1490	FW	sopF	sopF::sopF-HiBiT	ATGCAAAACAAATAAACCAGGCGCTTAATAGAGACTGCATAATATTATATGTGAGCGGCTGGCGGCTGTTCAAGAAGATTAGCTGAgtgtaggctggagctgcttc	106
	oPVDL1491	REV			TGCGCTCATGATCATTTAAAGCTCTTTTAAAGAGACTGATAATAAGCTTGcatatgaatatcctccttag	70
	oPVDL1600	FWseq			GAGGCTCATATTCATGGTGATGTATG	26
	oPVDL1601	REVseq			CGCTTCTGCTGGTCCATATTC	21
	oPVDL1273	FW	sptP	sptP::sptP-HiBiT	TTGTACAACTAAAAGCAATGCAAGCCCAGTTGCTTATGACGACGGCAAGCGTGAGCGGCTGGCGGCTGTTCAAGAAGATTAGCTGAgtgtaggctggagctgcttc	106
	oPVDL1274	REV			TACAGAAATAGCTTACTTTCAGATAGTTCTAAAAGTAAGCTATGTTTTTAcatatgaatatcctccttag	70
	oPVDL1281	FWseq			GCGGAGTGGGAAGAACCGGAAC	22
	oPVDL1282	REVseq			GGGACGTCGCCGAAACGATC	20
	oPVDL2823	FW	spvB	spvB::spvB-HiBiT	CTGACACAAACAGGATAAAAAGAATAATAAACATGAGGGTACTCAACTCAGTGAGCGGCTGGCGGCTGTTCAAGAAGATTAGCTAAgtgtaggctggagctgcttc	106
	oPVDL2824	REV			CCTTATAGAGCTAGGCCGCTCATACCACTTCTGGAATAGATTCTTAGTATcatatgaatatcctccttag	70
	oPVDL2829	FWseq			AGTACATCGCCAGATAAGGCATGG	24
	oPVDL2830	REVseq			TGGGCATGGGAAATCTCCTTTGCG	24
	oPVDL2825	FW	spvC	spvC::spvC-HiBiT	TGCAGAGACAGGCTTTACGTGAGGAACCGTTTTATCGTTTGATGACAGAGGTGAGCGGCTGGCGGCTGTTCAAGAAGATTAGCTAAgtgtaggctggagctgcttc	106
	oPVDL2826	REV			AAATAGCTGTTTAACGGCGTTTACTGTTCCGTTGCTCCCCAAACCCATACcatatgaatatcctccttag	70
	oPVDL2831	FWseq			CGTCGTTTCTCCACAAGACACGGC	24
	oPVDL2832	REVseq			TATCTTGGGATGACGCACTACCAG	24
	oPVDL2827	FW	spvD	spvD::spvD-HiBiT	TCTCATCATCAGGGGAATTTTATGTCAGGGCTTATGATGAAAAACACGATGTGAGCGGCTGGCGGCTGTTCAAGAAGATTAGCTAAgtgtaggctggagctgcttc	106
	oPVDL2828	REV			AAGGCTCTCTATTAACTTACCATTCATAAAATGAATATTTAAAAAAGTTAcatatgaatatcctccttag	70
	oPVDL2833	FWseq			AGGGAAAGTTCTTTTATCATTAGCGC	26
	oPVDL2834	REVseq			TGCGGATGCAGAGCAAAACCGG	22
	oPVDL1462	FW	srfJ	srfJ::srfJ-HiBiT	CGCTGCCGCCGTCAGGCGCCAGTACGTTGCTATGGCGGCAGGAGTCGATCGTGAGCGGCTGGCGGCTGTTCAAGAAGATTAGCTGAgtgtaggctggagctgcttc	106
	oPVDL1463	REV			AGCGTGGAGTTTCGCATACAGGTCGCTTCATTAAATCCCAGCTTCATCATcatatgaatatcctccttag	70
	oPVDL2614	FWseq			GGTGGTGTATAACCGCGATGTC	22
	oPVDL2615	REVseq			CCAGCGAATTGTAGCCCCAG	20
	oPVDL1134	FW	ssaV	ΔssaV	TTATTACTACATTATATCGTTTGTCACTCACAATCAGCACATCACGGCTGgtgtaggctggagctgcttc	70
	oPVDL1135	REV			TGCAGGATCTGCGTCTTATGACGAGACGACAGCGCAGTATAGGTCCCCATcatatgaatatcctccttag	70
	oPVDL1215	FWseq			GCAGGATATGGTTCTGGCGACGG	23
	oPVDL1216	REVseq			ACCACTTGTATAAGGCTCTCCTCTCC	26
	oPVDL1472	FW	sseF	sseF::sseF-HiBiT	CTACACCTGCATTAATGGACAGTTCTGATCATACATCTCGGGGAGAACCAGTGAGCGGCTGGCGGCTGTTCAAGAAGATTAGCTGAgtgtaggctggagctgcttc	106
	oPVDL1473	REV			TTAACAGGACGTTGCCCTCCTACCTGAGCATTTGGGCTAACAGGTTTCATcatatgaatatcctccttag	70
	oPVDL1582	FWseq			GACGGCGATAGGTGCGGTACTG	22
	oPVDL1583	REVseq			TCACTCGTTTCGCAAGTCCGGC	22
	oPVDL1474	FW	sseG	sseG::sseG-HiBiT	CATTATATCGTTTGCTGGCTCAGGTAACGCCAGAACAACGTGCGCCGGAGGTGAGCGGCTGGCGGCTGTTCAAGAAGATTAGCTAAgtgtaggctggagctgcttc	106
	oPVDL1475	REV			CATAGCAAAATTTAGAAAGCAATGAACATCCGGTATATACCTGAAAACGAcatatgaatatcctccttag	70
	oPVDL1584	FWseq			TACTGGAGTGGTAGTTTGGGAC	22
	oPVDL1585	REVseq			TTAATGGCCTGGCCTGCCTG	20
	oPVDL1476	FW	sseI	sseI::sseI-HiBiT	GATGGTTTAATACCTTTAAAAAGCAAAAATATTCCTTAATAGGTAAAATGGTGAGCGGCTGGCGGCTGTTCAAGAAGATTAGCTAAgtgtaggctggagctgcttc	106
	oPVDL1477	REV			CTATCATCGCCGGATTGACAGGGTTCTGACAGACGTCCTCCACGGTGCGCcatatgaatatcctccttag	70
	oPVDL1586	FWseq			ATGCCTATGATGCATTACCACG	22
	oPVDL1587	REVseq			GCGCCTGTATCCAGTCGTACAGC	23
	oPVDL1502	FW	sseJ	sseJ::sseJ-HiBiT	GTTTTGCCATAATGTTAGAAAGTTTTATAGCTCATCATTATTCCACTGAAGTGAGCGGCTGGCGGCTGTTCAAGAAGATTAGCTAAgtgtaggctggagctgcttc	106
	oPVDL1503	REV			TATGATATTGAGCTGTGTTTTGCTCAAGGCGTACCGCAGCCGATGGAACTcatatgaatatcctccttag	70
	oPVDL2622	FWseq			GAAAGCATCGCTCACAATGCCC	22
	oPVDL2623	REVseq			GGGCGATTGTTGGTCAACAACTC	23
	oPVDL1478	FW	sseK1	sseK1::sseK1-HiBiT	TAATGAATACCAGTCAGTTTACGCAAAGTTCATGGGCGAGGCATGTGCAGGTGAGCGGCTGGCGGCTGTTCAAGAAGATTAGCTAGgtgtaggctggagctgcttc	106
	oPVDL1479	REV			GTTTATGCCAATATTTTATGTATTCAATAGCATGATTATTGCCATTTCCGcatatgaatatcctccttag	70
	oPVDL1588	FWseq			TGATGCTGATCCCTATTCTGATGG	24
	oPVDL1589	REVseq			TCCCATATTTCACAAGGAATGCCG	24
	oPVDL1480	FW	sseK2	sseK2::sseK2-HiBiT	ACGAAAATATCATTATGAACACAAGCAGTTTAACTGCCAGTTCTTGGAGGGTGAGCGGCTGGCGGCTGTTCAAGAAGATTAGCTAAgtgtaggctggagctgcttc	106
	oPVDL1481	REV			ACCGATTATACGTGACGGTGGGAAGGGTGAGTAAAACAAGGCTATCATGAcatatgaatatcctccttag	70
	oPVDL1590	FWseq			TGGCGATCCCTATAATGACTGGC	23
	oPVDL1591	REVseq			ACCGTTACCGTATCTTACTAACAAGC	26
	oPVDL2533	FW	sseK3	sseK3::sseK3-HiBiT	ATGAACATATTTTTATGGATACCAGCAGTTTGACTATCAGCTCCTGGAGAGTGAGCGGCTGGCGGCTGTTCAAGAAGATTAGCTAAgtgtaggctggagctgcttc	106
	oPVDL2534	REV			TTAGCTTTGCCGAAACATTGCTCGCGTTTATATCATACGTTTGCAAATAAcatatgaatatcctccttag	70
	oPVDL2612	FWseq			GTTAACCGCAGCGAGCATCC	20
	oPVDL2613	REVseq			CCCCCTCTTGTGTACTGACCTG	22
	oPVDL1482 oPVDL2187	FW	sseL	sseL::sseL-HiBiT	CACTATTTAACACCCAAACCCGGCGGCAAATATATGAATACAGTCTCCAGGTGAGCGGCTGGCGGCTGTTCAAGAAGATTAGCTAAgtgtaggctggagctgcttc	106
	oPVDL1483 oPVDL2188	REV			GCATCATTTCAGGATAAGAGCCTAATGGGATAGGCTCTAAGTACTCACCAcatatgaatatcctccttag	70
	oPVDL1592	FWseq			TTACAGAACAATGTACCCAACGGC	24
	oPVDL1593	REVseq			ACGTAGTTATTGAGAAAAATGCCGG	25
	oPVDL1047	FW	sseM	sseM::sseM-HiBiT	GTGGGTTGCCATATTTTCCAGTAGTTCCTGGAGAACGAGAAACTGATGTTGTGAGCGGCTGGCGGCTGTTCAAGAAGATTAGCTGAccggaattgccagctggggcgc	108
	oPVDL1048 oPVDL1145	REV			ATACAAAGCGCCTGGTAATATTTATCAGGCGCTTTGCAGACAGAAAACCAtcagaagaactcgtcaagaagg	72
	oPVDL1057	FWseq			ATATTCGTCCACCTAAAGAGGG	22
	oPVDL1058	REVseq			GATCGTTAATCACAAGAAACACCC	24
	oPVDL1484	FW	sspH2	sspH2::sspH2-HiBiT	TTGTGGAGGAGATGCTGGGGAGCTATCTGAACGTTCAGTGGCGTCGTAACGTGAGCGGCTGGCGGCTGTTCAAGAAGATTAGCTGAgtgtaggctggagctgcttc	106
	oPVDL1485	REV			TGTTCGTCCGGGAATATCTTTGTCGCACCGCACCTCATTCACCTGGTGCAcatatgaatatcctccttag	70
	oPVDL1594	FWseq			AGAGCTGAGACCGTCTGGGCTG	22
	oPVDL1595	REVseq			GCCTTTTGCCGTCAGCGACCAG	22
	oPVDL1075	FW	steA	steA::steA-HiBiT	AATGGGCGGCCGACATAAAAGCTCGCTACCATAACTATTTGGACAATTATGTGAGCGGCTGGCGGCTGTTCAAGAAGATTAGCTAAccggaattgccagctggggcgc	108
	oPVDL1076	REV			CGGCTCAGCGAGTCTGATTTCTAACAAAACTGGCTAAACATAAACGCTTTtcagaagaactcgtcaagaagg	72
	oPVDL1211	FWseq			TGTATGAGACTGGAAGAGGGCT	22
	oPVDL1212	REVseq			ATCGCTGCGCAACAGGATACCC	22
	oPVDL1486	FW	steB	steB::steB-HiBiT	GGTTTGGCCTGAAACATCTGCTAACCTGTCACTCAAATGGTAATGTCAGAGTGAGCGGCTGGCGGCTGTTCAAGAAGATTAGCTAAgtgtaggctggagctgcttc	106
	oPVDL1487	REV			TATCTGTAGGCTGTGGAATAGCAATGCCGGGAAGGACATGGCATGACACTcatatgaatatcctccttag	70
	oPVDL1596	FWseq			TCCGCCCACAGCATAAGCTTGC	22
	oPVDL1597	REVseq			GGCAAGAGCGTGAAATGACGGC	22
	oPVDL1488	FW	steC	steC::steC-HiBiT	CGGAGGAAGGGACTCTTGTGGCTAAGGTATTAAAGGATGAATTAAAAAAAGTGAGCGGCTGGCGGCTGTTCAAGAAGATTAGCTAGgtgtaggctggagctgcttc	106
	oPVDL1489	REV			CTGTAGCGAATGTGCCCCCGGCGATTCGCAGAAAAGAACGGAACTAAATGcatatgaatatcctccttag	70
	oPVDL1598	FWseq			TGCAACAAGGCAACTGGAAGAGC	23
	oPVDL1599	REVseq			GCCAACCCTAGTGGCGAGTTGC	22
	oPVDL1494	FW	steD	steD::steD-HiBiT	CCGGACTATACCTTAGCGCAAATGGCATCAGAACCCGGCCAGCCTGGCCAGTGAGCGGCTGGCGGCTGTTCAAGAAGATTAGCTAAgtgtaggctggagctgcttc	106
	oPVDL1495	REV			TGTCATCGTCGGAATTCGTCTTTTCCCTATGACTTGCTGTGTTTGCTCATcatatgaatatcctccttag	70
	oPVDL1604	FWseq			CGCCAGTGTCAGTAGTGGTGCG	22
	oPVDL1605	REVseq			TTTTCGTCAAAGACAATTGAATCGG	25
